# A tumor-secreted protein utilizes glucagon release to cause host wasting

**DOI:** 10.1101/2024.10.24.619567

**Authors:** Guangming Ding, Yingge Li, Chen Cheng, Kai Tan, Yifei Deng, Huiwen Pang, Zhongyuan Wang, Peixuan Dang, Xing Wu, Elisabeth Rushworth, Yufeng Yuan, Zhiyong Yang, Wei Song

**Affiliations:** Department of Hepatobiliary and Pancreatic Surgery, Zhongnan Hospital of Wuhan University, Frontier Science Center for Immunology and Metabolism, Medical Research Institute, Wuhan University, Wuhan, Hubei, China; TaiKang Center for Life and Medical Sciences, Wuhan University, Wuhan, Hubei, China; School of Biomedical Sciences, The University of Queensland, Brisbane, Australia

## Abstract

Tumor-host interaction plays a critical role in malignant tumor-induced organ wasting across multiple species. Despite known regulation of regional wasting of individual peripheral organs by tumors, whether and how tumors utilize critical host catabolic hormone(s) to simultaneously induce systemic host wasting, however, is largely unknown. Using the conserved yki^3SA^-tumor model in *Drosophila*, we discovered that tumors increase the production of adipokinetic hormone (Akh), a glucagon-like catabolic hormone, to cause systemic host wasting, including muscle dysfunction, lipid loss, hyperglycemia, and ovary atrophy. We next integrated RNAi screening and Gal4-LexA dual expression system to identify that yki^3SA^-gut tumors secrete Pvf1 to remotely activate its receptor Pvr in Akh-producing cells (APCs), ultimately promoting Akh production. The underlying molecular mechanisms involved the Pvf1-Pvr axis that triggers Mmp2-dependent ECM remodeling of APCs and enhances innervation from the excitatory cholinergic neurons. Interestingly, we also confirmed the similar mechanisms governing tumor-induced glucagon release and organ wasting in mammals. Blockade of either glucagon or PDGFR (homolog of Pvr) action efficiently ameliorated organ wasting in the presence of malignant tumors. Therefore, our results demonstrate that tumors remotely promote neural-associated Akh/glucagon production via Pvf1-Pvr axis to cause systemic host wasting.
