## Supplementary material for "A tumor-secreted protein utilizes glucagon release to cause host wasting": Table.S2

### Sheet: yki.Akh.TableS1
Table. S2. The glycemic changes of larvae with APCs bearing RNAi
CG	FBgn	Symbol	TRiP.RNAi	Value1	Value2	AVE	SE
CG14647	FBgn0037244	CG14647	JF02358	0.73997	0.776664	0.758317	0.0183468
CG42594	FBgn0260971	CG42594	JF01929	0.828415	0.692181	0.760298	0.0681167
CG8222	FBgn0032006	Pvr	HMS01662	0.74166	0.800621	0.77114	0.0294802
CG5670	FBgn0002921	Atpalpha	JF02910	0.839116	0.80975	0.824433	0.014683
CG18039	FBgn0028422	GluRIID	JF02035	0.74985	0.917666	0.833758	0.0839082
CG7537	FBgn0030989	Inx5	JF02877	0.912468	0.7725	0.842484	0.069984
CG1171	FBgn0004552	Akh	HMS00477	0.855278	0.839714	0.847496	0.00778214
CG32792	FBgn0052792	ppk8	JF01832	0.867195	0.838146	0.85267	0.0145247
CG31092	FBgn0051092	LpR2	JF01627	0.896159	0.81174	0.853949	0.0422091
CG34369	FBgn0085398	ppk9	JF01933	0.886067	0.82851	0.857289	0.0287785
CG6445	FBgn0036715	Cad74A	JF02635	0.917893	0.805664	0.861778	0.0561144
CG33151	FBgn0041233	Gr59e	JF01833	0.876433	0.848046	0.862239	0.0141936
CG4822	FBgn0031220	CG4822	JF01935	0.818841	0.939283	0.879062	0.0602208
CG5685	FBgn0013995	Calx	JF02937	0.894839	0.8734	0.88412	0.0107195
CG10693	FBgn0003429	slo	JF01470	0.99891	0.777447	0.888179	0.110731
CG7485	FBgn0004514	Oct-TyrR	JF02967	0.92836	0.853525	0.890942	0.0374174
CG9907	FBgn0285944	para	JF01245	0.878428	0.903626	0.891027	0.0125989
CG33517	FBgn0053517	Dop2R	JF02025	0.849875	0.937067	0.893471	0.0435958
CG34366	FBgn0085395	Shawl	JF01837	0.908079	0.880267	0.894173	0.0139061
CG4894	FBgn0001991	Ca-alpha1D	JF01848	0.937683	0.852884	0.895283	0.0423995
CG32204	FBgn0052204	CG32204	JF02939	0.900383	0.890925	0.895654	0.00472912
CG15899	FBgn0264386	Ca-alpha1T	JF02150	0.809605	0.985684	0.897644	0.0880397
CG3856	FBgn0024944	Oamb	JF01673	0.880518	0.917605	0.899062	0.0185435
CG8594	FBgn0033755	ClC-b	JF01844	0.931738	0.878483	0.90511	0.0266274
CG10001	FBgn0039595	AstA-R2	JF01955	0.866058	0.945337	0.905698	0.0396397
CG1854	FBgn0026389	Or43a	JF02064	0.836118	0.984208	0.910163	0.074045
CG9472	FBgn0036874	brv1	JF02078	0.960173	0.861545	0.910859	0.0493144
CG1056	FBgn0087012	5-HT2A	JF02157	0.823512	1.00042	0.911967	0.088455
CG6927	FBgn0029733	CG6927	JF01936	0.914116	0.911342	0.912729	0.00138681
CG7962	FBgn0010350	Cds	JF02912	0.984594	0.846425	0.915509	0.0690844
CG31792	FBgn0051792	CG31792	HMS00219	0.932734	0.90023	0.916482	0.0162516
CG10858	FBgn0035458	ppk27	JF02558	0.898374	0.938285	0.91833	0.0199554
CG1909	FBgn0039911	CG1909	JF02858	0.941584	0.895312	0.918448	0.0231355
CG13969	FBgn0045064	bwa	JF03345	0.952018	0.8862	0.919109	0.0329092
CG8546	FBgn0035785	ppk26	JF01843	0.899817	0.938443	0.91913	0.0193128
CG13281	FBgn0022213	Cse1	JF02972	0.96837	0.87455	0.92146	0.04691
CG7411	FBgn0003011	ort	JF01842	0.942409	0.907586	0.924997	0.0174115
CG14900	FBgn0038439	Cad89D	JF02056	0.884892	0.968182	0.926537	0.0416447
CG17664	FBgn0034883	Eglp2	JF01944	0.870085	0.983716	0.926901	0.0568155
CG8713	FBgn0033257	sand	JF01874	0.953933	0.900805	0.927369	0.0265639
CG14691	FBgn0037829	CG14691	JF03420	0.954854	0.900175	0.927515	0.0273397
CG1732	FBgn0039915	Gat	JF03358	0.915253	0.941175	0.928214	0.012961
CG4128	FBgn0032151	nAChRalpha6	JF01853	0.950945	0.906983	0.928964	0.0219812
CG9270	FBgn0032908	CG9270	HMS00999	0.921722	0.936812	0.929267	0.00754544
CG2902	FBgn0010399	Nmdar1	JF01961	0.955228	0.905037	0.930133	0.0250951
CG17063	FBgn0027107	Inx6	JF02168	0.874387	0.990112	0.93225	0.0578626
CG31136	FBgn0013343	Syx1A	JF01829	0.924726	0.940158	0.932442	0.00771595
CG8791	FBgn0033234	MFS12	HMS01207	0.898095	0.967208	0.932652	0.0345565
CG8098	FBgn0024315	Picot	JF01940	0.85968	1.00637	0.933026	0.0733466
CG9773	FBgn0037609	CG9773	HMS01044	0.81631	1.05123	0.933771	0.117462
CG1615	FBgn0017561	Ork1	JF01926	0.950427	0.917787	0.934107	0.0163201
CG14808	FBgn0025391	Scgdelta	JF01984	0.939045	0.92992	0.934482	0.00456209
CG13229	FBgn0033579	CG13229	JF03355	0.978334	0.892875	0.935605	0.0427296
CG7727	FBgn0000108	Appl	JF02878	0.949489	0.92275	0.93612	0.0133695
CG9880	FBgn0026395	Or23a	JF02885	0.970925	0.901725	0.936325	0.0345999
CG12178	FBgn0026787	Nhe1	HM05077	0.898839	0.974176	0.936508	0.0376682
CG13702	FBgn0036789	AstC-R2	JF01960	0.886718	0.987324	0.937021	0.050303
CG12858	FBgn0033958	jef	JF03354	0.936433	0.9378	0.937117	0.000683342
CG7851	FBgn0032013	Scgalpha	HMS00997	0.859048	1.01675	0.9379	0.078852
CG12048	FBgn0039675	ppk21	JF01870	0.926951	0.950172	0.938561	0.0116102
CG17922	FBgn0266346	CngB	JF02034	0.849975	1.02882	0.939397	0.0894221
CG33673	FBgn0053673	CG33673	JF02886	0.96837	0.910525	0.939447	0.0289225
CG10693	FBgn0003429	slo	JF02146	0.814757	1.06467	0.939712	0.124955
CG8274	FBgn0013756	Mtor	HMS00735	0.999315	0.881701	0.940508	0.0588074
CG17762	FBgn0030412	Tomosyn	JF03414	1.00123	0.8824	0.941813	0.0594132
CG17248	FBgn0013342	nSyb	JF03417	0.984287	0.899425	0.941856	0.0424311
CG32975	FBgn0028875	nAChRalpha5	JF01963	0.843272	1.0418	0.942536	0.0992639
CG33135	FBgn0033494	KCNQ	JF02562	0.854477	1.03346	0.943968	0.0894905
CG12344	FBgn0033558	CG12344	JF02149	0.897749	0.99037	0.94406	0.0463107
CG6737	FBgn0032294	Vha16-5	JF01821	0.954665	0.933582	0.944123	0.0105415
CG33289	FBgn0053289	ppk5	JF01834	1.00241	0.886229	0.944319	0.0580897
CG6921	FBgn0260942	bond	HMS01154	0.9809	0.910975	0.945937	0.0349625
CG6698	FBgn0029147	NtR	JF02872	0.929407	0.962525	0.945966	0.0165589
CG4453	FBgn0061200	Nup153	HMS00527	0.959196	0.933319	0.946258	0.0129385
CG18110	FBgn0039677	ppk30	JF01828	0.950366	0.942186	0.946276	0.00408983
CG18250	FBgn0034072	Dg	HMS01240	0.971097	0.92297	0.947033	0.0240637
CG6723	FBgn0037895	CG6723	JF03361	0.972867	0.92155	0.947208	0.0256583
CG30379	FBgn0050379	CG30379	JF02888	0.937583	0.9573	0.947442	0.00985848
CG5027	FBgn0036579	CG5027	JF02936	0.987174	0.9079	0.947537	0.0396371
CG5076	FBgn0011589	Elk	JF01839	0.98311	0.914027	0.948569	0.0345412
CG14723	FBgn0037950	HisCl1	JF02847	0.9149	0.988367	0.951634	0.0367336
CG15221	FBgn0030331	CG15221	JF02166	0.817684	1.08941	0.953547	0.135863
CG7577	FBgn0039676	ppk20	JF01938	0.917348	0.990976	0.954162	0.036814
CG8666	FBgn0032943	Tsp39D	JF01847	0.977104	0.932235	0.954669	0.0224345
CG10478	FBgn0035657	alphaKap4	JF01429	0.94934	0.963172	0.956256	0.00691567
CG33508	FBgn0053508	ppk13	JF01835	1.03448	0.879347	0.956915	0.0775671
CG3869	FBgn0029870	Marf	JF01650	0.956982	0.963422	0.960202	0.00322027
CG11589	FBgn0028664	VhaM9.7-c	JF02029	0.822711	1.09941	0.961063	0.138351
CG5811	FBgn0004842	RYa-R	JF01964	0.93039	0.992432	0.961411	0.0310209
CG5661	FBgn0284221	Sema5c	JF03372	1.0418	0.881275	0.961537	0.0802618
CG2893	FBgn0265767	zyd	JF01872	0.968628	0.954997	0.961813	0.00681554
CG7452	FBgn0035540	Syx17	JF01937	0.974878	0.950741	0.962809	0.0120688
CG1063	FBgn0010051	Itpr	JF01957	0.819785	1.10612	0.96295	0.143165
CG32076	FBgn0052076	Alg10	HMS01159	0.992054	0.934209	0.963131	0.0289223
CG6936	FBgn0023000	mth	JF02645	1.03784	0.889457	0.963648	0.0741902
CG6798	FBgn0004118	nAChRbeta2	JF02873	1.01004	0.918125	0.964083	0.0459579
CG1709	FBgn0028671	Vha100-1	JF02059	0.866208	1.06298	0.964594	0.0983861
CG11020	FBgn0016920	nompC	JF01894	1.03213	0.899146	0.96564	0.0664943
CG6504	FBgn0041195	Pkd2	JF01241	0.971314	0.960704	0.966009	0.00530508
CG7840	FBgn0032014	CG7840	HMS00426	0.886815	1.04599	0.966401	0.079585
CG11154	FBgn0010217	ATPsynbeta	JF02892	0.94719	0.99085	0.96902	0.0218302
CG17245	FBgn0025740	PlexB	HM05122	0.938542	1.00267	0.970605	0.0320634
CG4799	FBgn0287720	Pen	JF02772	1.05966	0.88187	0.970767	0.0888967
CG2822	FBgn0003386	Shaw	JF02982	1.04264	0.899125	0.970883	0.0717584
CG34058	FBgn0065109	ppk11	JF02152	0.881141	1.06284	0.97199	0.0908496
CG1090	FBgn0037238	CG1090	JF01824	1.02271	0.923546	0.97313	0.0495836
CG9262	FBgn0005564	Shal	JF02154	0.831791	1.11448	0.973135	0.141344
CG3131	FBgn0283531	Duox	HMS00934	0.999911	0.947759	0.973835	0.0260761
CG14749	FBgn0033316	Gle1	JF01431	0.987665	0.960799	0.974232	0.0134332
CG42244	FBgn0250910	Octbeta3R	JF01573	0.995762	0.952916	0.974339	0.0214233
CG15438	FBgn0025684	MFS18	HMS00961	0.998244	0.95105	0.974647	0.0235972
CG4536	FBgn0086693	iav	JF01904	1.07601	0.874528	0.975267	0.100739
CG18314	FBgn0035538	DopEcR	JF03415	1.01947	0.93115	0.975309	0.0441593
CG2977	FBgn0027106	Inx7	JF02066	0.932416	1.01978	0.976096	0.0436794
CG11209	FBgn0034489	ppk6	JF01919	1.04646	0.905813	0.976138	0.0703253
CG7875	FBgn0003861	trp	JF01442	0.933678	1.01905	0.976362	0.0426847
CG13664	FBgn0039294	Cad96Cb	JF01881	0.952957	1.00255	0.977753	0.0247959
CG13887	FBgn0035165	CG13887	HMS00708	1.03057	0.927241	0.978903	0.051662
CG3182	FBgn0003353	sei	JF01474	0.970464	0.988204	0.979334	0.0088701
CG4550	FBgn0002940	ninaE	JF01439	0.959036	0.999715	0.979376	0.0203396
CG31720	FBgn0051720	mthl15	JF02851	1.03257	0.926717	0.979646	0.0529291
CG13575	FBgn0034996	CG13575	JF01845	1.00506	0.95445	0.979756	0.0253055
CG7359	FBgn0260855	Sec22	HMS01238	1.01991	0.941117	0.980514	0.0393968
CG17841	FBgn0028480	CG17841	HMS00305	1.00548	0.955882	0.980679	0.0247969
CG16944	FBgn0003360	sesB	JF01810	1.02265	0.938989	0.980821	0.0418319
CG3131	FBgn0283531	Duox	HMS00692	0.931696	1.03255	0.982125	0.0504291
CG3413	FBgn0034718	wdp	HM05118	1.0664	0.898304	0.982351	0.0840474
CG6504	FBgn0041195	Pkd2	JF01468	1.01492	0.950927	0.982922	0.0319949
CG4482	FBgn0086711	mol	JF03365	1.02269	0.943375	0.983031	0.0396564
CG7189	FBgn0035870	Gr66a	JF01225	1.02258	0.94596	0.984268	0.0383082
CG1560	FBgn0004657	mys	JF02819	1.10122	0.867399	0.984307	0.116908
CG33958	FBgn0053958	CG33958	HM05251	0.981339	0.989415	0.985377	0.00403802
CG42584	FBgn0260874	Ir76a	HMS01156	0.953423	1.01817	0.985799	0.0323761
CG31094	FBgn0066101	LpR1	JF02551	0.933892	1.03857	0.986229	0.0523371
CG34405	FBgn0085434	NaCP60E	JF02037	0.893072	1.07966	0.986367	0.0932955
CG6986	FBgn0029723	Proc-R	JF03350	1.05583	0.91745	0.986638	0.0691876
CG10952	FBgn0000535	eag	JF01472	1.06133	0.912706	0.987019	0.0743123
CG17046	FBgn0001316	klar	HMS01612	1.02411	0.950087	0.987101	0.0370141
CG2302	FBgn0015519	nAChRalpha3	JF02750	1.11471	0.860193	0.987453	0.12726
CG32848	FBgn0270928	VAChT	JF02764	0.983514	0.991649	0.987581	0.00406761
CG10483	FBgn0035649	CG10483	HMS01023	1.02561	0.953753	0.98968	0.0359264
CG30345	FBgn0050345	CG30345	HMS00957	1.15669	0.823172	0.989931	0.166759
CG14360	FBgn0038203	Or88a	JF02364	0.972561	1.01265	0.992607	0.0200455
CG32226	FBgn0052226	Pex23	HMS01359	0.972057	1.0157	0.993876	0.0218191
CG10693	FBgn0003429	slo	JF01246	0.924584	1.0653	0.994944	0.07036
CG11282	FBgn0023095	caps	JF02854	1.09342	0.898326	0.995874	0.0975484
CG34059	FBgn0065108	ppk16	JF01931	1.03183	0.965116	0.998473	0.0333566
CG17046	FBgn0001316	klar	JF02944	1.01344	0.984225	0.998832	0.014607
CG1200	FBgn0040281	Aplip1	JF02049	0.964932	1.03409	0.999512	0.0345792
CG10706	FBgn0029761	SK	JF02571	1.05362	0.945625	0.999621	0.0539954
CG2759	FBgn0003996	w	JF01545	1	1	1	0
CG10698	FBgn0036278	CrzR	JF02042	0.92036	1.0803	1.00033	0.0799675
CG3879	FBgn0004512	Mdr49	HMS00400	1.09333	0.911824	1.00258	0.0907547
CG5528	FBgn0036978	Toll-9	HMS00171	0.929583	1.07804	1.00381	0.0742264
CG42542	FBgn0260659	CG42542	HMS01478	1.07549	0.933487	1.00449	0.0710004
CG14239	FBgn0039424	ppk15	JF02846	1.04536	0.9648	1.00508	0.0402775
CG13784	FBgn0031897	CG13784	JF02894	1.04113	0.97215	1.00664	0.0344922
CG8523	FBgn0010241	Mdr50	HMS01448	0.992091	1.02217	1.00713	0.0150398
CG9652	FBgn0011582	Dop1R1	JF01679	1.00668	1.0092	1.00794	0.00126186
CG10465	FBgn0033017	CG10465	JF02026	0.97949	1.03868	1.00909	0.0295967
CG5722	FBgn0024320	Npc1a	HMS01646	1.06236	0.957449	1.00991	0.0524577
CG5528	FBgn0036978	Toll-9	HM05227	1.05577	0.964362	1.01007	0.0457059
CG9743	FBgn0039756	CG9743	HMS01563	1.03071	0.990023	1.01037	0.020342
CG5582	FBgn0036756	Cln3	HMS01476	1.09607	0.925386	1.01073	0.0853436
CG7875	FBgn0003861	trp	JF01441	1.01862	1.00759	1.01311	0.00551192
CG12789	FBgn0025697	santa-maria	HMS01405	0.934725	1.09277	1.01375	0.0790241
CG3182	FBgn0003353	sei	JF01475	1.11598	0.912865	1.01442	0.101557
CG8428	FBgn0086676	spin	JF02782	1.04844	0.980658	1.01455	0.0338917
CG11822	FBgn0031261	nAChRbeta3	JF01947	1.00068	1.03128	1.01598	0.015302
CG2114	FBgn0035385	FMRFaR	JF01879	1.04784	0.98459	1.01621	0.0316227
CG9722	FBgn0038209	CG9722	JF02887	0.998798	1.03542	1.01711	0.0183105
CG33253	FBgn0030992	CG33253	HMS00158	0.967173	1.06727	1.01722	0.0500504
CG18287	FBgn0039679	ppk19	JF01928	1.04274	0.992921	1.01783	0.0249117
CG8985	FBgn0035331	MsR1	JF02680	1.05215	0.984353	1.01825	0.033899
CG9907	FBgn0285944	para	JF01469	1.05032	0.987724	1.01902	0.0312958
CG3923	FBgn0266572	ebo	HMS00338	1.06342	0.974769	1.0191	0.0443269
CG8178	FBgn0024319	Nach	JF02566	1.00374	1.03469	1.01921	0.0154742
CG16944	FBgn0003360	sesB	JF01528	0.935313	1.104	1.01966	0.0843433
CG13995	FBgn0031770	CG13995	JF02275	0.978939	1.06082	1.01988	0.0409426
CG34358	FBgn0085387	shakB	JF02604	1.02297	1.01722	1.0201	0.00287655
CG7431	FBgn0038542	TyrR	JF01878	1.10113	0.945619	1.02337	0.0777546
CG7887	FBgn0004622	TkR99D	JF02663	1.14202	0.905734	1.02388	0.118143
CG10888	FBgn0003249	Rh3	JF01208	1.14909	0.898695	1.02389	0.125198
CG15095	FBgn0010651	MFS14	HMS00962	0.975714	1.07228	1.024	0.0482849
CG34396	FBgn0085425	CG34396	JF02036	0.972961	1.07523	1.0241	0.0511364
CG34399	FBgn0085428	Nox	HMS00429	0.973958	1.07673	1.02534	0.0513866
CG5037	FBgn0032222	Cox10	JF01671	1.02927	1.02189	1.02558	0.00368974
CG2374	FBgn0016032	lbm	JF02589	1.12282	0.931234	1.02703	0.095792
CG3171	FBgn0046687	Tre1	JF02751	1.10362	0.950596	1.02711	0.0765102
CG44152	FBgn0265001	ppk18	JF01923	1.11909	0.937571	1.02833	0.0907572
CG9472	FBgn0036874	brv1	JF01062	1.12778	0.931582	1.02968	0.0980976
CG13206	FBgn0026385	Or47b	JF02586	1.08304	0.982212	1.03263	0.0504151
CG6898	FBgn0038412	Zip89B	HMS00748	0.985162	1.08075	1.03296	0.047796
CG1147	FBgn0037408	NPFR	JF01959	0.949025	1.11743	1.03323	0.0842038
CG12061	FBgn0040031	CG12061	JF02147	0.982616	1.0839	1.03326	0.0506436
CG5996	FBgn0032593	Trpgamma	JF01244	0.924182	1.14244	1.03331	0.109129
CG8412	FBgn0037743	Alg12	HMS01158	1.02324	1.04355	1.0334	0.0101551
CG32810	FBgn0025394	inc	JF01930	1.10393	0.964716	1.03432	0.0696087
CG10181	FBgn0004513	Mdr65	HMS01449	1.03541	1.03434	1.03487	0.000537302
CG1762	FBgn0010395	Itgbn	HM05089	1.02735	1.04688	1.03711	0.0097619
CG15553	FBgn0039817	CG15553	JF02850	0.944171	1.13095	1.03756	0.0933904
CG18660	FBgn0028704	Nckx30C	JF02574	1.00433	1.07469	1.03951	0.0351791
CG18549	FBgn0038053	CG18549	HMS01385	1.04702	1.0324	1.03971	0.00730567
CG10609	FBgn0037324	Orco	JF01219	1.13226	0.94804	1.04015	0.0921081
CG9126	FBgn0045073	Stim	JF02567	1.05415	1.02748	1.04081	0.0133326
CG10952	FBgn0000535	eag	JF01471	1.08351	0.998703	1.0411	0.0424013
CG15555	FBgn0039839	ppk24	JF02031	1.01607	1.06691	1.04149	0.0254199
CG3690	FBgn0040350	CG3690	JF02768	1.1836	0.900642	1.04212	0.141481
CG12201	FBgn0037970	GC2	HMS00204	1.05935	1.02763	1.04349	0.0158562
CG32401	FBgn0041625	Or65a	JF02763	1.13582	0.951791	1.0438	0.0920129
CG18345	FBgn0005614	trpl	JF02264	0.960572	1.12728	1.04393	0.0833552
CG32402	FBgn0041624	Or65b	JF02602	1.13155	0.960511	1.04603	0.0855178
CG9499	FBgn0031802	ppk7	JF01942	0.989145	1.10366	1.0464	0.0572553
CG10888	FBgn0003249	Rh3	JF01584	0.98646	1.10827	1.04737	0.0609052
CG14575	FBgn0037100	CapaR	JF02577	1.02562	1.07038	1.048	0.0223804
CG8380	FBgn0034136	DAT	JF01197	0.99687	1.1007	1.04879	0.0519158
CG7189	FBgn0035870	Gr66a	JF01451	0.994205	1.10568	1.04994	0.0557354
CG10537	FBgn0004244	Rdl	JF01227	1.00582	1.09416	1.04999	0.044168
CG9652	FBgn0011582	Dop1R1	HM04077	1.05807	1.04385	1.05096	0.00710734
CG31060	FBgn0046886	Gr98c	HMS01626	1.11363	0.989881	1.05175	0.061874
CG5842	FBgn0036414	nan	JF01240	1.02318	1.08188	1.05253	0.0293524
CG4805	FBgn0030795	ppk28	JF02153	0.97541	1.13264	1.05403	0.0786172
CG18241	FBgn0032095	Toll-4	HM05029	1.07634	1.03433	1.05534	0.0210029
CG17167	FBgn0039941	CG17167	JF02560	0.997124	1.11525	1.05619	0.0590647
CG9623	FBgn0001250	if	JF02695	1.03055	1.08348	1.05701	0.0264643
CG42301	FBgn0259231	CCKLR-17D1	JF02644	1.16016	0.954333	1.05725	0.102915
CG3856	FBgn0024944	Oamb	JF01732	1.1726	0.942905	1.05775	0.114847
CG2158	FBgn0033264	Nup50	HMS01054	1.10964	1.00643	1.05804	0.0516045
CG17646	FBgn0264494	CG17646	JF02032	1.1019	1.0145	1.0582	0.0436988
CG2872	FBgn0266429	AstA-R1	JF02578	1.13454	0.982487	1.05851	0.076026
CG1560	FBgn0004657	mys	HMS00043	1.01982	1.09805	1.05894	0.0391138
CG4590	FBgn0027108	Inx2	HM05126	1.05592	1.06561	1.06077	0.00484526
CG7627	FBgn0032026	CG7627	HMS00328	1.0706	1.0528	1.0617	0.00889522
CG4562	FBgn0038740	CG4562	HMS00623	1.01196	1.11198	1.06197	0.0500099
CG32843	FBgn0052843	Dh31-R	JF01945	0.947411	1.17788	1.06264	0.115233
CG31284	FBgn0260005	wtrw	JF01237	1.07031	1.05626	1.06328	0.00702734
CG34368	FBgn0085397	Fili	HM05054	1.0489	1.07996	1.06443	0.0155322
CG9533	FBgn0003301	rut	JF02361	1.02258	1.10662	1.0646	0.042019
CG6919	FBgn0038980	Octbeta1R	JF01571	1.12785	1.00149	1.06467	0.0631836
CG3665	FBgn0000635	Fas2	JF02918	1.09552	1.03564	1.06558	0.0299371
CG4894	FBgn0001991	Ca-alpha1D	HMS00294	1.09872	1.03334	1.06603	0.0326916
CG5646	FBgn0039525	CG5646	HMS00232	1.11026	1.02249	1.06638	0.0438885
CG5996	FBgn0032593	Trpgamma	JF01243	1.06122	1.07173	1.06647	0.0052553
CG8581	FBgn0011592	fra	JF01231	1.06764	1.06622	1.06693	0.000710197
CG13948	FBgn0041250	Gr21a	JF01222	1.01162	1.12475	1.06819	0.0565684
CG10626	FBgn0035610	Lkr	JF01956	1.00408	1.1324	1.06824	0.0641634
CG1636	FBgn0030030	CG1636	HMS00512	0.957638	1.18408	1.07086	0.113223
CG3814	FBgn0025692	Lfg	HMS00225	1.0814	1.06206	1.07173	0.00967177
CG8988	FBgn0033656	S2P	HMS01508	1.1121	1.0384	1.07525	0.0368494
CG15581	FBgn0037399	Or83c	JF02587	1.09392	1.05666	1.07529	0.0186298
CG11081	FBgn0025741	PlexA	HM05221	1.13205	1.02138	1.07672	0.0553383
CG12703	FBgn0031069	Abcd3	HMS01338	1.08662	1.07623	1.08143	0.00519523
CG5627	FBgn0030613	Rab3-GEF	HM05165	1.13625	1.02701	1.08163	0.0546199
CG34358	FBgn0085387	shakB	JF02603	1.03842	1.12657	1.08249	0.0440731
CG6919	FBgn0038980	Octbeta1R	JF01572	1.04538	1.12175	1.08357	0.0381838
CG13762	FBgn0040333	brv3	JF01361	1.0062	1.16339	1.08479	0.0785952
CG10125	FBgn0024177	zpg	JF02753	1.22843	0.942369	1.0854	0.14303
CG4332	FBgn0030456	CG4332	HMS01341	1.09751	1.07376	1.08563	0.0118729
CG11268	FBgn0036336	ste14	HMS01406	1.0833	1.09167	1.08748	0.00418532
CG32538	FBgn0086778	nAChRalpha7	JF02570	1.1193	1.05769	1.08849	0.0308034
CG17906	FBgn0032086	CG17906	HMS01516	1.0981	1.07936	1.08873	0.00936847
CG12073	FBgn0004573	5-HT7	HMS00471	1.09	1.08803	1.08902	0.000987947
CG6512	FBgn0036702	Afg3l2	HMS01331	1.10521	1.07578	1.0905	0.0147168
CG10823	FBgn0038880	SIFaR	HMS00299	1.08393	1.0971	1.09051	0.00658376
CG7840	FBgn0032014	CG7840	HMS00370	1.09832	1.08624	1.09228	0.00604057
CG1886	FBgn0030343	ATP7	JF01534	1.21351	0.971651	1.09258	0.12093
CG3139	FBgn0004242	Syt1	JF01234	1.0959	1.09606	1.09598	7.99e-05
CG11280	FBgn0010452	trn	HM05011	1.13277	1.06345	1.09811	0.0346595
CG31284	FBgn0260005	wtrw	JF01238	0.981899	1.21803	1.09996	0.118065
CG6992	FBgn0004620	GluRIIA	JF02647	1.26942	0.931762	1.10059	0.168829
CG13887	FBgn0035165	CG13887	HMS00707	1.1324	1.07211	1.10226	0.0301454
CG7121	FBgn0026760	Tehao	HM05212	0.977869	1.23062	1.10424	0.126374
CG5037	FBgn0032222	Cox10	JF01522	1.03904	1.17263	1.10583	0.0667918
CG1149	FBgn0015770	MstProx	HM05012	1.06821	1.14386	1.10604	0.0378212
CG12359	FBgn0027603	Ulp1	JF01409	1.08199	1.1302	1.10609	0.0241059
CG8548	FBgn0024889	Kap-alpha1	JF02673	1.22578	0.989544	1.10766	0.118117
CG2658	FBgn0024992	Spg7	JF01781	1.09607	1.12582	1.11094	0.014876
CG11077	FBgn0039930	CG11077	JF01566	1.08947	1.1332	1.11134	0.0218652
CG18660	FBgn0028704	Nckx30C	HMS01376	1.08937	1.13817	1.11377	0.0244006
CG16793	FBgn0036712	brv2	JF01463	1.05135	1.17674	1.11404	0.0626952
CG5853	FBgn0032167	CG5853	JF02747	1.24988	0.978466	1.11417	0.135705
CG4977	FBgn0015400	kek2	HM05267	1.11024	1.11984	1.11504	0.00480293
CG16766	FBgn0038541	TyrRII	JF02749	1.20231	1.02998	1.11614	0.0861653
CG1232	FBgn0003710	tipE	JF02148	1.06203	1.17421	1.11812	0.0560859
CG32540	FBgn0030954	CCKLR-17D3	JF02968	1.10923	1.13017	1.1197	0.0104726
CG3443	FBgn0003048	pcx	HM05038	1.03957	1.20147	1.12052	0.0809507
CG13568	FBgn0034965	ppk29	JF02569	1.22618	1.01505	1.12062	0.105568
CG9918	FBgn0038201	PK1-R	JF02690	1.18931	1.05513	1.12222	0.0670889
CG6903	FBgn0029737	CG6903	HMS00307	1.1229	1.12166	1.12228	0.000620775
CG17336	FBgn0010240	Lcch3	JF02159	1.08218	1.1639	1.12304	0.040862
CG12348	FBgn0003380	Sh	JF01473	1.07357	1.17911	1.12634	0.052769
CG3139	FBgn0004242	Syt1	JF01461	1.08921	1.16396	1.12659	0.0373711
CG4453	FBgn0061200	Nup153	HM05248	1.11264	1.14548	1.12906	0.0164206
CG6860	FBgn0032633	Lrch	HM05264	0.992148	1.27767	1.13491	0.142761
CG4585	FBgn0025335	Cpes	HM05273	1.03127	1.24043	1.13585	0.104581
CG8095	FBgn0286785	scb	JF02696	1.1933	1.08036	1.13683	0.0564684
CG2658	FBgn0024992	Spg7	JF01565	1.12582	1.15035	1.13808	0.0122668
CG7935	FBgn0026252	msk	JF02727	1.21546	1.06264	1.13905	0.0764094
CG42340	FBgn0259242	CG42340	JF02564	1.16833	1.11021	1.13927	0.0290617
CG15779	FBgn0003747	Gr5a	JF01224	1.0821	1.19689	1.1395	0.0573966
CG11144	FBgn0019985	mGluR	HMS00191	1.1436	1.14083	1.14222	0.00138323
CG12290	FBgn0039419	CG12290	HM05266	1.20664	1.0974	1.15202	0.05462
CG12783	FBgn0038448	CG12783	JF02757	1.23229	1.08331	1.1578	0.0744917
CG4550	FBgn0002940	ninaE	JF01438	1.04168	1.27637	1.15903	0.117345
CG30379	FBgn0050379	CG30379	HMS01567	1.13284	1.1952	1.16402	0.0311779
CG16793	FBgn0036712	brv2	JF01464	1.16606	1.18724	1.17665	0.0105893
CG5842	FBgn0036414	nan	JF01467	1.12206	1.25577	1.18892	0.0668573
CG10537	FBgn0004244	Rdl	JF01455	1.28543	1.12555	1.20549	0.0799408
CG15779	FBgn0003747	Gr5a	JF01223	1.1924	1.22537	1.20888	0.0164852
CG11576	FBgn0039882	Rift	HM05210	1.1002	1.32742	1.21381	0.113608
CG8581	FBgn0011592	fra	JF01457	1.16495	1.27292	1.21893	0.0539887
