## Supplementary material for "A tumor-secreted protein utilizes glucagon release to cause host wasting": Table.S3

### Sheet: Sheet1
Table. S3. Clinical characteristics of patients with pancreatic cancer and benign diseases.
Variable	Pancreatic benign diseases (n=15)	Pancreatic cancer without weight decline (n=18)	Pancreatic cancer with weight decline (n=21)	One-Way ANOVA (p Value)
Age (y)	56.3 ± 3.5	57.3 ± 2.9	61/1 ± 2.1	0.4393
Gender (M//F)	7//8	8//10	14//7	0.3110
BMI (Kg/m2)	23.4 ± 0.9	22.4 ± 0.7	19.9 ± 0.6	0.0073
Serum Gcg (pg/mL)	343.1 ± 23.6	610.3 ± 83.4	511.4 ± 35.2	0.0072
Serum creatinine (mM)	69.5 ± 5.5	59.0 ± 3.6	78.9 ± 13.1	0.319
Serum uric acid (mM)	313.3 ± 36.5	249.2 ± 26.6	286.5 ± 19.6	0.2729
ALT (IU/L)	46.0 ± 18.4	131.2 ± 29.7	183.4 ± 38.8	0.0181
AST (IU/L)	52.1 ± 26.7	96.2 ± 19.3	149.4 ± 38.0	0.0935
Blood glucose (mM)	6.0 ± 0.7	6.3 ± 0.6	5.9 ± 0.5	0.8945
>1.5% weight loss per month within three months is defined as weight decline.
Values are means ± standard deviations.
(BMI, Body mass index; Gcg, glucagon; ALT, Alanine aminotransferse; AST, Aspartate aminotransferase)
